# An epigenome-wide analysis of DNA methylation, racialized and economic inequities, and air pollution

**DOI:** 10.1101/2023.12.07.570610

**Authors:** Sarah Holmes Watkins, Christian Testa, Andrew J. Simpkin, George Davey Smith, Brent Coull, Immaculata De Vivo, Kate Tilling, Pamela D. Waterman, Jarvis T. Chen, Ana V. Diez-Roux, Nancy Krieger, Matthew Suderman, Caroline Relton

**Author notes:** Corresponding author: Sarah Holmes Watkins. address: Oakfield House, Oakfield Grove, Bristol, BS8 2BN, UK.

## Abstract

**Importance:** DNA methylation (DNAm) provides a plausible mechanism by which adverse exposures become embodied and contribute to health inequities, due to its role in genome regulation and responsiveness to social and biophysical exposures tied to societal context. However, scant epigenome-wide association studies (EWAS) have included structural and lifecourse measures of exposure, especially in relation to structural discrimination.

**Objective:** Our study tests the hypothesis that DNAm is a mechanism by which racial discrimination, economic adversity, and air pollution become biologically embodied.

**Design:** A series of cross-sectional EWAS, conducted in My Body My Story (MBMS, biological specimens collected 2008-2010, DNAm assayed in 2021); and the Multi Ethnic Study of Atherosclerosis (MESA; biological specimens collected 2010-2012, DNAm assayed in 2012-2013); using new georeferenced social exposure data for both studies (generated in 2022).

**Setting:** MBMS was recruited from four community health centers in Boston; MESA was recruited from four field sites in: Baltimore, MD; Forsyth County, NC; New York City, NY; and St. Paul, MN.

**Participants:** Two population-based samples of US-born Black non-Hispanic (Black NH), white non-Hispanic (white NH), and Hispanic individuals (MBMS; n=224 Black NH and 69 white NH) and (MESA; n=229 Black NH, n=555 white NH and n=191 Hispanic).

**Exposures:** Eight social exposures encompassing racial discrimination, economic adversity, and air pollution.

**Main **outcome**:** Genome-wide changes in DNAm, as measured using the Illumina EPIC BeadChip (MBMS; using frozen blood spots) and Illumina 450k BeadChip (MESA; using purified monocytes). Our hypothesis was formulated after data collection.

**Results:** We observed the strongest associations with traffic-related air pollution (measured via black carbon and nitrogen oxides exposure), with evidence from both studies suggesting that air pollution exposure may induce epigenetic changes related to inflammatory processes. We also found suggestive associations of DNAm variation with measures of structural racial discrimination (e.g., for Black NH participants, born in a Jim Crow state; adult exposure to racialized economic residential segregation) situated in genes with plausible links to effects on health.

**Conclusions and Relevance:** Overall, this work suggests that DNAm is a biological mechanism through which structural racism and air pollution become embodied and may lead to health inequities.

**Key points:** *Question:* Could DNAm be a mechanism by which adversity becomes embodied?

*Findings:* Traffic-related air pollution exposure may induce epigenetic changes related to inflammatory processes and there are suggestive associations with measures of structural racism

*Meaning:* DNAm may be a biological mechanism through which structural racism and air pollution become biologically embodied
