## Supplementary table 5 for "An epigenome-wide analysis of DNA methylation, racialized and economic inequities, and air pollution"

### Sheet: Sheet1
	Full cohort		Full cohort			JHU/COL subgroup
	MBMS black NH	MBMS white NH	MESA black NH	MESA white NH	MESA Hispanic	MESA black NH	MESA white NH	MESA Hispanic
Jim Crow birth state				Violence & adversity; neurological	Metabolites	Prenatal exposures	Neurological	Tissue; smoking; prenatal exposures
Parent’s highest education (<HS vs 4+ years college)*		Inflammation	infection	Smoking; alcohol	sex	infection; cancer		Cancer
Parent’s highest education (>HS <college vs 4+ years college)*						tissue; cancer; air pollutants		NA
Participant's highest education (<HS vs 4+ years college)*		infection	Tissue		Neurological, diet, cardiovascular, ancestry, alcohol	Tissue		NA
Participant's highest education (>HS <college vs 4+ years college)*			Smoking					Tissue; infection
Household income to poverty ratio			Autoimmune; age	SEP and education; neurological; lung; environment	SEP and education	Metabolites		Tissue
Index of Concentration at the Extremes for racialized economic segregation			Neurological; mental health; infection		Neurological	Mental health; infection	miRNA; air pollutants
Black carbon/Light absorption coefficient	Inflammation	Neurological	infection; cancer; age	Metabolites; lung; inflammation; diet; alcohol; cancer		infection	Cancer; infection	Tissue
Pollution Proximity Index/Oxides of nitrogen	Inflammation		infection; cancer; age; alcohol	Metabolites; lung; inflammation; diet; alcohol; cancer	Metabolic	infection; cancer; age; alcohol	Infection; age	Inflammation, alcohol
EOD/MDS 0 vs 1-2 **				Tissue; autoimmune	miRNA		Cardiovascular	Tissue
EOD/MDS 3+ vs 1-2 **			Age	NA		miRNA	NA	NA
* <HS = less than high school; >HS <college = greater than high school and less than 4 years college; 4+ years college = 4 or more years college
** EOD = experiences of discrimination scale
